# Manipulating plant development by editing histone methylation with the dCas9 tool: the *CUC3* boundary gene as a case study

**DOI:** 10.1101/2024.03.18.585636

**Authors:** Kateryna Fal, Marie Le Masson, Alexandre Berr, Cristel C. Carles

## Abstract

Chromatin modifications are deemed to associate with gene expression patterns, yet their causal function on transcription and cell fate remains unestablished. Here, we demonstrate the direct impact of an epigenome editing tool designed to remove a key chromatin modification at a precise locus in living plants, with outcomes from the molecular to the developmental scale.

The manipulated mark, H3K27me3, deposited at Lysine 27 of Histone 3 by the methyltransferase Polycomb PRC2 complex, is associated with the repression of developmental genes. As a new approach to investigate this histone mark genuine function, we used a dCas9-derived tool to bring a specific demethylase function at the *CUP SHAPED COTYLEDON 3* (*CUC3)* organ frontier gene, aiming to remove the trimethyl mark at H3K27. We show that the removal of H3K27me3 at the locus causally induces activation of *CUC3* expression within its regular territory, as well as ectopically. Our precise perturbation strategy reveals that alterations in a chromatin mark lead to changes in transcription and developmental gene expression patterning, with sharp consequences on plant morphogenesis and growth.

Our work thus constitutes a proof of concept for the effective use of epigenome editing tools in unveiling the causal role of mark dynamics, supported by both molecular and developmental evidences.
