## Supplementary Table S1 for "Manipulating plant development by editing histone methylation with the dCas9 tool: the *CUC3* boundary gene as a case study"

### Sheet: Feuille1
Supplementary Table S1
Primer name	Target	Primer sequence	Reference
BsiWI_JMJ13_noATG_F	JMJ13 catalytic domain	CGTACGGCGGAAAGGAGGATCTGCTTG
BsiWI_JMJ13_noATGnoZnF_R	JMJ13 catalytic domain	CGTACGGACTATGGTTCCATATGTATTC
JMJ13seq2 R	transgene genotyping	CTTTATCATCAGAATCCCACTCAG
sfGFPend_F	transgene genotyping	GGTCCTTCTTGAGTTTGTAAC
SunTag_GB1 R	transgene genotyping	CTACCACCACCTTCGGTTAC
gRNA-CUC3 – R	transgene genotyping	GGGAGTGAGTCTCTAATCAC
TUB4 QPCR-R	TUBULIN 4	AGGGAAACGAAGACAGCAAG
TUB4 QPCR-F	TUBULIN 4	CTGTTTCCGTACCCTCAAGC
dCas9_qPCR_F	dCas9	GCATCCTGCAGACAGTGAAG	https://www.nature.com/articles/s41598-019-44571-y#Sec17
dCas9_qPCR_R	dCas9	TTCTGGGTGGTCTGGTTCTC
GFP qPCR F	GFP	CGTCTTGTAGGTCCCGTCAT
GFP qPCR R	GFP	CGGATCACATGAAACGGCAT
CUC1QRTF	CUC1	TCTGCCGGTTCTGCAATTG
CUC1QRTR	CUC1	CATCGGTATGAGCAGCAGAGTT
CUC2QRTF	CUC2	ATGGCGGAGACAGCCAATATCTT
CUC2QRTR	CUC2	GACTTTGCGGAGAAGGTAATG
qCUC3_F	CUC3	GAGTATCGCCTCGAAAACGA
qCUC3_R	CUC3	TGTGTTGTTGAGAGTGAATGGTT
CUC3_IP Ex1 F2	CUC3_ChIP	AGATGATGCTTGCGGTGGAA
CUC3_IP Ex1 R2	CUC3_ChIP	AATGAGCTCTTCGTCCGTCG
CUC3_IP Ex2 F3	CUC3_ChIP	GAGGAGGACAGCTTGTTGGG
CUC3_IP Ex2 R3	CUC3_ChIP	GAATGGTCGTTTTCGAGGCG
AT5G55840_F	PPR_CHIP	CTTGTGGCGAGAGAGAGCAA
AT5G55840_R	PPR_CHIP	TTCGAAGTTTTGACAGCGCC
